# Heritable non-genetic phenotypes are enriched for stress responses as a form of bet hedging

**DOI:** 10.1101/2024.10.15.618459

**Authors:** Spencer Grissom, Zachary Dixon, Abhyudai Singh, Mark Blenner

## Abstract

During manufacturing batches, Chinese hamster ovary (CHO) cells encounter critical levels of environmental stressors such as ammonia, lactate, and osmolality accumulation that can significantly reduce cell health and productivity. It is therefore crucial that stress adaptation and resistance be factored into cell line development (CLD). In this study, we employee population-based transcriptomic and differential gene expression analysis on stress-induced CHO cells to identify biomarkers displaying both heritable and stress-responsive properties. Using this workflow, 199 genes displayed transcriptional variability characteristic of a bistable system that formed four network communities of co-fluctuating genes. These communities were enriched in genes related to the regulation of apoptotic processes and gene expression/metabolic pathways. Seven genes were identified as promising biomarkers for engineering a stress-resistant phenotype. Genetic engineering methods may be employed in the future to bias clonal populations for higher stress tolerance to manufacturing stress, therefore increasing cell health and productivity in at-scale bioreactors.
