## Supplemental File 3 for "Heritable non-genetic phenotypes are enriched for stress responses as a form of bet hedging"

### Sheet: Sheet1
gene	CV_FT	CV_NC	CV	Time ON			Frequency of Rare Phenotype in Bulk Population	0.01
Ackr3	0.631349	0.13653	0.616409	5.01164
Acp5	0.934901	0.141075	0.924195	5.86578
Acta2	0.777275	0.119836	0.767981	5.44178
Agt	1.09504	0.300668	1.05296	6.20644
Akr1b1	1.06356	0.0483882	1.06246	6.23137
Angpt4	1.33675	0.232012	1.31646	6.89177
Areg	1.26302	0.231234	1.24168	6.6981
Arhgef16	0.829625	0.0560807	0.827727	5.60573
Arnt2	0.923112	0.167762	0.90774	5.82177
Arsg	1.12768	0.104852	1.12279	6.38911
Atf3	0.64255	0.163602	0.621373	5.02613
C1qtnf1	1.04381	0.0797238	1.04076	6.17442
C1r	0.523493	0.0303159	0.522614	4.73088
C1s	0.900762	0.0452006	0.899627	5.80002
C3	1.27446	0.0851426	1.27161	6.77566
Ccdc152	0.838113	0.155316	0.823596	5.59448
Ccnd1	1.26654	0.125465	1.26031	6.74638
Cd36	1.77599	0.358934	1.73934	7.99252
Cdc42ep2	0.742356	0.148756	0.727299	5.32856
Cdsn	0.697917	0.109769	0.689231	5.22126
Cgnl1	0.924762	0.0776085	0.9215	5.85858
Chst2	0.959078	0.160832	0.945497	5.92257
Cited1	1.74149	0.0953531	1.73888	7.9913
Clec3b	1.91539	0.331597	1.88646	8.3828
Cnksr1	0.720313	0.118299	0.710532	5.28147
Col16a1	0.564812	0.0983448	0.556184	4.83299
Col3a1	2.30438	0.0784052	2.30304	9.52581
Col6a1	2.14352	0.234432	2.13066	9.04492
Crip1	0.554603	0.0719671	0.549913	4.81407
Ctnna2	0.857191	0.126273	0.84784	5.66038
Ctsa	0.541308	0.0348646	0.540184	4.78457
Cxcl1	0.62518	0.154182	0.605869	4.98075
Dcn	0.904541	0.0492162	0.903201	5.80961
Ddit3	0.709345	0.114817	0.699991	5.25173
Dgat2	0.645739	0.0614035	0.642813	5.08837
Dnase1l3	1.23602	0.122995	1.22988	6.66752
Dsp	0.876537	0.111892	0.869366	5.71861
Dusp6	1.13807	0.1662	1.12587	6.39715
Dusp8	1.11021	0.173479	1.09657	6.32065
Epha2	0.959043	0.134111	0.94962	5.93354
Ephx1	0.965393	0.138795	0.955363	5.94881
Eva1a	0.720768	0.147989	0.705411	5.26704
Fabp4	1.25275	0.072749	1.25063	6.72131
Fam237a	0.703388	0.112436	0.694343	5.23575
Fancc	0.745102	0.0846953	0.740272	5.36482
Fgfbp1	3.10407	0.0822265	3.10298	11.9631
Fgfr2	0.884335	0.108838	0.877612	5.74084
Flnc	1.37737	0.136655	1.37057	7.03181
Flrt3	0.928226	0.136153	0.918186	5.84972
Fn1	0.611299	0.143458	0.594227	4.94646
Fosb	1.19509	0.329764	1.14869	6.45661
Foxf2	0.84004	0.13685	0.828818	5.6087
Fsip1	0.703725	0.171287	0.682561	5.20231
Gas7	1.76244	0.111572	1.75891	8.04412
Gask1b	0.717636	0.146447	0.702535	5.25892
Gch1	0.70502	0.077758	0.700719	5.25379
Gnao1	0.733369	0.184913	0.709674	5.27905
Gpnmb	0.732244	0.134608	0.719765	5.30743
Gpr182	0.789113	0.202539	0.762678	5.4271
Gsdmd	0.694325	0.0905287	0.688398	5.21889
Hmgcs2	1.14042	0.262756	1.10974	6.35505
Hmox1	0.791205	0.0399159	0.790198	5.50305
Hpse	1.26003	0.142803	1.25191	6.72462
Icam5	0.815282	0.114891	0.807146	5.54954
Id2	1.03684	0.211845	1.01497	6.10654
Ier3	0.805989	0.191912	0.782807	5.48271
Inhbb	1.01462	0.221477	0.990151	6.04102
Ip6k3	0.747284	0.167995	0.728156	5.33096
Irs2	0.756415	0.170877	0.736861	5.3553
Irx3	0.643103	0.159276	0.623067	5.03107
Itga3	0.681204	0.115012	0.671424	5.17056
Itga7	0.7362	0.102394	0.729044	5.33345
Itpr3	0.619663	0.123441	0.607244	4.98479
Iyd	0.881318	0.137192	0.870574	5.72187
Klhl4	0.998561	0.0907715	0.994427	6.05232
Krt80	1.50561	0.126416	1.5003	7.36794
Lat2	1.22129	0.0592961	1.21985	6.6415
Layn	0.564751	0.100009	0.555826	4.83191
Lgals1	0.507361	0.0791884	0.501143	4.66447
Lmo2	0.793162	0.073518	0.789747	5.50181
Lmo7	0.747933	0.125969	0.737248	5.35638
LOC100751053	2.08096	0.0669503	2.07988	8.90555
LOC100753288	0.650468	0.177849	0.625682	5.03869
LOC100753467	1.54919	0.11842	1.54466	7.48321
LOC100753770	0.844157	0.195776	0.821141	5.58778
LOC100754136	2.18302	0.105231	2.18049	9.18266
LOC100754646	0.997693	0.0942491	0.993231	6.04916
LOC100755596	0.721427	0.151152	0.705415	5.26705
LOC100757077	0.893951	0.0562897	0.892178	5.78002
LOC100757262	0.7825	0.174706	0.762748	5.42729
LOC100757534	0.764268	0.136309	0.752015	5.39751
LOC100759078	2.22814	0.0697185	2.22705	9.31228
LOC100760794	1.11637	0.0651469	1.11447	6.3674
LOC100760951	1.32886	0.152445	1.32009	6.90116
LOC100761692	0.794363	0.0760984	0.790709	5.50445
LOC100762270	0.887844	0.119988	0.879699	5.74646
LOC100763569	1.09895	0.111039	1.09333	6.31218
LOC100763833	0.899181	0.174054	0.882174	5.75313
LOC100763954	2.73044	0.0419287	2.73012	10.7789
LOC100765897	2.13272	0.211172	2.12224	9.02174
LOC100765968	0.796632	0.0813768	0.792464	5.50928
LOC100768011	1.75832	0.0799551	1.7565	8.03778
LOC100768165	1.83923	0.106743	1.83613	8.24865
LOC100769145	0.738622	0.0728814	0.735018	5.35015
LOC100769255	1.79976	0.0435751	1.79923	8.15074
LOC100769497	1.18935	0.154274	1.1793	6.53621
LOC100769715	0.695508	0.0925829	0.689318	5.22151
LOC100771838	1.19778	0.105605	1.19312	6.57211
LOC100771923	0.938328	0.263757	0.900495	5.80235
LOC100773795	1.27276	0.238392	1.25024	6.72029
LOC100774629	0.732928	0.1101	0.724612	5.32103
LOC103159266	0.676274	0.130341	0.663595	5.14816
LOC107977033	0.946364	0.129978	0.937395	5.901
LOC113832455	0.839181	0.0375255	0.838342	5.63461
LOC113833401	0.724905	0.044255	0.723553	5.31806
LOC113835883	1.17242	0.0937688	1.16867	6.50858
LOC113836420	0.911456	0.0858043	0.907409	5.82088
Lpar4	0.840249	0.138566	0.828744	5.6085
Ltbp1	0.706907	0.127113	0.695385	5.2387
Mamdc2	0.722369	0.0649144	0.719446	5.30654
Man1c1	0.86373	0.226256	0.833569	5.62163
Mb	1.66813	0.28706	1.64325	7.7403
Mertk	2.19423	0.174952	2.18724	9.20142
Mmp19	0.670024	0.0954197	0.663195	5.14702
Mmp9	0.662465	0.150499	0.645143	5.0951
Myl9	0.830258	0.324995	0.764007	5.43078
Nadk2	0.637997	0.0761687	0.633434	5.06121
Nav1	0.805475	0.207422	0.77831	5.47031
Ncam1	1.43503	0.073656	1.43314	7.19381
Neu2	1.49152	0.239732	1.47213	7.29486
Nfib	0.794364	0.117313	0.785654	5.49055
Nnmt	0.604743	0.0723094	0.600404	4.96468
Nr3c2	1.68432	0.120868	1.67998	7.83649
Nrp2	0.730507	0.142548	0.716464	5.29816
Nupr1	0.563651	0.077691	0.558271	4.83928
Olfml3	0.7988	0.168828	0.780755	5.47705
Osmr	0.624891	0.0534585	0.6226	5.02971
P2ry1	0.826307	0.212898	0.79841	5.5256
Pc	0.93863	0.081449	0.93509	5.89485
Pcp4l1	0.717826	0.181878	0.694402	5.23592
Pdgfrb	0.819862	0.176123	0.800721	5.53194
Pdlim2	0.675903	0.118667	0.665404	5.15335
Pecam1	1.24291	0.152894	1.23347	6.67682
Plac1	3.71922	0.0932978	3.71805	14.1609
Plat	0.688916	0.105274	0.680825	5.19737
Plscr4	0.711061	0.163719	0.691956	5.22899
Pltp	0.886368	0.0660031	0.883907	5.75779
Prkd1	0.761446	0.110744	0.75335	5.40122
Prnp	0.574256	0.0597291	0.571141	4.87787
Ptpn13	0.713927	0.0735657	0.710127	5.28033
Ptpre	1.25822	0.196583	1.24276	6.70092
Ptprm	0.900952	0.0962969	0.89579	5.78973
Ptprz1	0.742293	0.115518	0.733249	5.34521
Ptx3	0.900516	0.240998	0.867668	5.71402
Rab7b	0.770906	0.1106	0.762931	5.4278
Rapgef4	0.843364	0.149966	0.829924	5.61171
Rarres2	0.880931	0.0599701	0.878888	5.74428
Rgs16	0.847246	0.149217	0.834003	5.62281
Rgs2	1.33546	0.284754	1.30475	6.86147
Rnaset2	0.865567	0.0353686	0.864844	5.7064
Rtn4rl1	0.763492	0.18904	0.739719	5.36328
S100a4	1.23789	0.304277	1.19991	6.58976
Scarb1	0.525589	0.0245386	0.525016	4.73825
Sdr42e2	0.83945	0.194228	0.816671	5.57558
Selenbp1	1.33003	0.273988	1.30151	6.85307
Selenop	0.849383	0.0711371	0.846398	5.65648
Serpine1	0.808492	0.116647	0.800033	5.53005
Serpinf1	0.671406	0.0794294	0.666691	5.15703
Sgce	1.14336	0.126068	1.13639	6.42455
Sirpa	0.885075	0.159786	0.870532	5.72175
Slc1a3	0.625866	0.0621399	0.622774	5.03022
Slc27a3	0.734937	0.161428	0.716989	5.29964
Slpi	1.27861	0.0814249	1.27601	6.78705
Snai2	1.00641	0.13193	0.997725	6.06103
Sort1	0.784873	0.0600685	0.782571	5.48206
Spn	2.22648	0.124957	2.22297	9.30089
Srpx	0.808311	0.0791313	0.804429	5.5421
Stap2	0.653916	0.118759	0.643041	5.08903
Syne4	0.892318	0.121694	0.883981	5.75799
Tagln	0.736206	0.274801	0.682996	5.20354
Tfap2a	0.736836	0.133582	0.724626	5.32107
Tfdp2	0.638271	0.0528486	0.63608	5.06889
Thbd	0.724712	0.0377445	0.723728	5.31855
Thbs1	0.758627	0.156547	0.742299	5.37047
Timp2	0.625543	0.0966369	0.618034	5.01639
Tnfaip8l1	0.662369	0.159973	0.642761	5.08822
Tnfrsf9	0.855278	0.206355	0.830011	5.61195
Tnfsf9	0.628797	0.0843744	0.62311	5.0312
Tns1	0.73793	0.143758	0.723792	5.31873
Tp63	0.964999	0.132021	0.955925	5.9503
Trib3	0.666239	0.0854376	0.660738	5.13997
Tsc22d3	0.550073	0.0512241	0.547683	4.80732
Tspan7	0.939406	0.0710033	0.936719	5.89919
Tspoap1	0.681611	0.107897	0.673016	5.17511
Unc5b	0.669201	0.106289	0.660706	5.13988
Upb1	0.861766	0.253849	0.82353	5.5943
Vamp5	0.768945	0.110368	0.760983	5.4224
Vnn1	0.701407	0.0548556	0.699259	5.24966
Vstm4	0.95405	0.0765381	0.950975	5.93715
