## Supplemental File 1 for "Heritable non-genetic phenotypes are enriched for stress responses as a form of bet hedging"

### Sheet: Sheet1
gene	controls	Mean_tpm	CV_tpm	fitted_y	resid	gene_biotype
Ackr3	Controls	13.8401	0.13653	0.107783	0.0840482	protein_coding
Acp5	Controls	5.9805	0.141075	0.137474	0.00966938	protein_coding
Acta2	Controls	14.1405	0.119836	0.107114	0.0381359	protein_coding
Agt	Controls	5.86965	0.300668	0.138222	0.377403	protein_coding
Akr1b1	Controls	601.008	0.0483882	0.0361107	0.061386	protein_coding
Angpt4	Controls	2.54113	0.232012	0.176202	0.126728	protein_coding
Areg	Controls	11.3609	0.231234	0.114133	0.303862	protein_coding
Arhgef16	Controls	39.1617	0.0560807	0.0797186	-0.0884724	protein_coding
Arnt2	Controls	2.57651	0.167762	0.175497	-0.0186026	protein_coding
Arsg	Controls	5.7171	0.104852	0.139282	-0.0965099	protein_coding
Atf3	Controls	4.84106	0.163602	0.146164	0.044746	protein_coding
C1qtnf1	Controls	32.7064	0.0797238	0.0839934	-0.0148596	protein_coding
C1r	Controls	273.609	0.0303159	0.0453667	-0.0752367	protein_coding
C1s	Controls	78.5802	0.0452006	0.065141	-0.0827298	protein_coding
C3	Controls	217.801	0.0851426	0.0484691	0.150306	protein_coding
Ccdc152	Controls	10.7568	0.155316	0.115956	0.109829	protein_coding
Ccnd1	Controls	40.8113	0.125465	0.0787705	0.153022	protein_coding
Cd36	Controls	2.61635	0.358934	0.174718	0.385237	protein_coding
Cdc42ep2	Controls	12.257	0.148756	0.111648	0.105628	protein_coding
Cdsn	Controls	14.0737	0.109769	0.107261	0.00762712	protein_coding
Cgnl1	Controls	32.4139	0.0776085	0.0842124	-0.0230646	protein_coding
Chst2	Controls	12.794	0.160832	0.110268	0.142419	protein_coding
Cited1	Controls	299.62	0.0953531	0.0441876	0.210593	protein_coding
Clec3b	Controls	2.11164	0.331597	0.18592	0.303927	protein_coding
Cnksr1	Controls	21.0571	0.118299	0.0954331	0.0713247	protein_coding
Col16a1	Controls	30.306	0.0983448	0.0858706	0.0415956	protein_coding
Col3a1	Controls	17.3102	0.0784052	0.101013	-0.0740684	protein_coding
Col6a1	Controls	3.41702	0.234432	0.161701	0.169358	protein_coding
Crip1	Controls	174.024	0.0719671	0.0517279	0.0839665	protein_coding
Ctnna2	Controls	3.72525	0.126273	0.157702	-0.0820182	protein_coding
Ctsa	Controls	297.166	0.0348646	0.044293	-0.0465488	protein_coding
Cxcl1	Controls	221.546	0.154182	0.0482302	0.382703	protein_coding
Dcn	Controls	138.211	0.0492162	0.0553022	-0.0263776	protein_coding
Ddit3	Controls	33.951	0.114817	0.0830886	0.103991	protein_coding
Dgat2	Controls	32.3488	0.0614035	0.0842615	-0.0827814	protein_coding
Dnase1l3	Controls	16.4711	0.122995	0.102479	0.0621127	protein_coding
Dsp	Controls	5.04121	0.111892	0.144457	-0.0892468	protein_coding
Dusp6	Controls	5.65433	0.1662	0.139728	0.0687406	protein_coding
Dusp8	Controls	4.95171	0.173479	0.145209	0.0719546	protein_coding
Epha2	Controls	9.13558	0.134111	0.121581	0.0353433	protein_coding
Ephx1	Controls	13.8241	0.138795	0.10782	0.0902841	protein_coding
Eva1a	Controls	8.43112	0.147989	0.124443	0.0647926	protein_coding
Fabp4	Controls	169.53	0.072749	0.0521218	0.0852012	protein_coding
Fam237a	Controls	3.20328	0.112436	0.164759	-0.136829	protein_coding
Fancc	Controls	15.8837	0.0846953	0.103564	-0.0605619	protein_coding
Fgfbp1	Controls	44.9342	0.0822265	0.0766026	0.0200784	protein_coding
Fgfr2	Controls	6.30492	0.108838	0.135384	-0.0747224	protein_coding
Flnc	Controls	34.1897	0.136655	0.08292	0.170504	protein_coding
Flrt3	Controls	3.65319	0.136153	0.158598	-0.0577728	protein_coding
Fn1	Controls	35.3825	0.143458	0.0820995	0.193427	protein_coding
Fosb	Controls	3.11636	0.329764	0.166078	0.353569	protein_coding
Foxf2	Controls	11.7917	0.13685	0.112908	0.0689356	protein_coding
Fsip1	Controls	8.11997	0.171287	0.125808	0.12147	protein_coding
Gas7	Controls	2.87094	0.111572	0.170076	-0.151447	protein_coding
Gask1b	Controls	6.25327	0.146447	0.135708	0.0287801	protein_coding
Gch1	Controls	23.9111	0.077758	0.0919797	-0.0481865	protein_coding
Gnao1	Controls	14.9646	0.184913	0.105369	0.221153	protein_coding
Gpnmb	Controls	77.0365	0.134608	0.0655168	0.235945	protein_coding
Gpr182	Controls	4.00452	0.202539	0.15443	0.116771	protein_coding
Gsdmd	Controls	22.8516	0.0905287	0.0931966	-0.00878116	protein_coding
Hmgcs2	Controls	2.73415	0.262756	0.172501	0.201588	protein_coding
Hmox1	Controls	817.115	0.0399159	0.0330332	0.0366563	protein_coding
Hpse	Controls	4.23036	0.142803	0.151993	-0.0238171	protein_coding
Icam5	Controls	12.3988	0.114891	0.111276	0.0107808	protein_coding
Id2	Controls	5.05309	0.211845	0.144359	0.165938	protein_coding
Ier3	Controls	100.414	0.191912	0.0606703	0.423699	protein_coding
Inhbb	Controls	3.86555	0.221477	0.15602	0.155781	protein_coding
Ip6k3	Controls	2.60561	0.167995	0.174926	-0.016683	protein_coding
Irs2	Controls	3.84853	0.170877	0.15622	0.0365244	protein_coding
Irx3	Controls	106.205	0.159276	0.0596919	0.336858	protein_coding
Itga3	Controls	17.7262	0.115012	0.100319	0.0453186	protein_coding
Itga7	Controls	5.9258	0.102394	0.137841	-0.10008	protein_coding
Itpr3	Controls	49.8359	0.123441	0.0743369	0.164314	protein_coding
Iyd	Controls	5.88993	0.137192	0.138084	-0.00240369	protein_coding
Klhl4	Controls	7.11537	0.0907715	0.130719	-0.116985	protein_coding
Krt80	Controls	6.10377	0.126416	0.136663	-0.0280771	protein_coding
LOC100751053	Controls	44.1725	0.0592961	0.0769833	-0.0664569	protein_coding
LOC100753288	Controls	8.59041	0.100009	0.12377	-0.0698918	protein_coding
LOC100753467	Controls	39.2882	0.0791884	0.0796441	-0.00161646	protein_coding
LOC100753770	Controls	74.688	0.073518	0.0661077	0.0283065	protein_coding
LOC100754136	Controls	13.1707	0.125969	0.109344	0.0490757	protein_coding
LOC100754646	Controls	93.283	0.0669503	0.0619803	0.019705	protein_coding
LOC100755596	Controls	7.36956	0.177849	0.129395	0.127385	protein_coding
LOC100757077	Controls	20.3202	0.11842	0.0964241	0.0683684	protein_coding
LOC100757262	Controls	6.12429	0.195776	0.13653	0.150445	protein_coding
LOC100757534	Controls	37.9642	0.105231	0.0804398	0.083416	protein_coding
LOC100759078	Controls	57.752	0.0942491	0.071226	0.0821525	protein_coding
LOC100760794	Controls	5.87186	0.151152	0.138207	0.034296	protein_coding
LOC100760951	Controls	194.238	0.0562897	0.0501055	0.0270865	protein_coding
LOC100761692	Controls	2.95535	0.174706	0.168653	0.0146524	protein_coding
LOC100762270	Controls	2.58968	0.136309	0.175238	-0.0968008	protein_coding
LOC100763569	Controls	13.884	0.0697185	0.107684	-0.123746	protein_coding
LOC100763833	Controls	119.661	0.0651469	0.0576624	0.0305283	protein_coding
LOC100763954	Controls	5.29417	0.152445	0.142421	0.0262604	protein_coding
LOC100765897	Controls	80.6714	0.0760984	0.0646467	0.0437993	protein_coding
LOC100765968	Controls	6.52042	0.119988	0.134071	-0.0391669	protein_coding
LOC100768011	Controls	6.80778	0.111039	0.132405	-0.0604138	protein_coding
LOC100768165	Controls	4.68157	0.174054	0.147591	0.0669647	protein_coding
LOC100769145	Controls	296.383	0.0419287	0.044327	-0.0114962	protein_coding
LOC100769255	Controls	2.42338	0.211172	0.178643	0.0747871	protein_coding
LOC100769497	Controls	27.7511	0.0813768	0.0880919	-0.0229219	protein_coding
LOC100769715	Controls	29.9222	0.0799551	0.0861886	-0.0214966	protein_coding
LOC100771838	Controls	10.0834	0.106743	0.11815	-0.0337426	protein_coding
LOC100771923	Controls	7.28453	0.0728814	0.129832	-0.172442	protein_coding
LOC100773795	Controls	61.4523	0.0435751	0.0699547	-0.107264	protein_coding
LOC100774629	Controls	4.37474	0.154274	0.150521	0.00963386	protein_coding
LOC103159266	Controls	132.301	0.0925829	0.0560075	0.141128	protein_coding
LOC107977033	Controls	35.0785	0.105605	0.0823051	0.0777747	protein_coding
LOC113832455	Controls	3.37037	0.263757	0.162347	0.230604	protein_coding
LOC113833401	Controls	3.39327	0.238392	0.162029	0.177144	protein_coding
LOC113835883	Controls	14.1251	0.1101	0.107148	0.00897772	protein_coding
LOC113836420	Controls	7.6256	0.130341	0.12812	0.00618611	protein_coding
Lat2	Controls	8.59511	0.129978	0.12375	0.0175576	protein_coding
Layn	Controls	142.211	0.0375255	0.0548465	-0.0784783	protein_coding
Lgals1	Controls	1589.69	0.044255	0.0272356	0.0944869	protein_coding
Lmo2	Controls	17.8801	0.0937688	0.100068	-0.0201286	protein_coding
Lmo7	Controls	6.32536	0.0858043	0.135257	-0.144241	protein_coding
Lpar4	Controls	4.82214	0.138566	0.14633	-0.0204802	protein_coding
Ltbp1	Controls	3.88999	0.127113	0.155735	-0.0749408	protein_coding
Mamdc2	Controls	18.2372	0.0649144	0.099496	-0.117133	protein_coding
Man1c1	Controls	3.50112	0.226256	0.160565	0.154321	protein_coding
Mb	Controls	3.45395	0.28706	0.161198	0.282094	protein_coding
Mertk	Controls	2.85918	0.174952	0.170278	0.0112758	protein_coding
Mmp19	Controls	28.0629	0.0954197	0.0878069	0.0253327	protein_coding
Mmp9	Controls	10.3794	0.150499	0.117163	0.0932486	protein_coding
Myl9	Controls	3.78403	0.324995	0.156987	0.370062	protein_coding
Nadk2	Controls	28.007	0.0761687	0.0878577	-0.0403624	protein_coding
Nav1	Controls	2.73126	0.207422	0.172554	0.0813268	protein_coding
Ncam1	Controls	9.73096	0.073656	0.119375	-0.1425	protein_coding
Neu2	Controls	4.29502	0.239732	0.151326	0.209243	protein_coding
Nfib	Controls	8.60132	0.117313	0.123724	-0.0183876	protein_coding
Nnmt	Controls	19.9649	0.0723094	0.0969186	-0.0828075	protein_coding
Nr3c2	Controls	3.6214	0.120868	0.159	-0.0998947	protein_coding
Nrp2	Controls	6.59139	0.142548	0.133651	0.0240746	protein_coding
Nupr1	Controls	121.367	0.077691	0.057426	0.080206	protein_coding
Olfml3	Controls	5.91692	0.168828	0.137901	0.0804288	protein_coding
Osmr	Controls	19.6985	0.0534585	0.0972969	-0.15378	protein_coding
P2ry1	Controls	2.53247	0.212898	0.176377	0.0841926	protein_coding
Pc	Controls	63.6588	0.081449	0.0692428	0.0451151	protein_coding
Pcp4l1	Controls	5.20964	0.181878	0.143087	0.0983731	protein_coding
Pdgfrb	Controls	3.33684	0.176123	0.162818	0.0325387	protein_coding
Pdlim2	Controls	18.7987	0.118667	0.098625	0.0618207	protein_coding
Pecam1	Controls	5.45263	0.152894	0.141208	0.0306836	protein_coding
Plac1	Controls	24.8808	0.0932978	0.0909254	0.00783354	protein_coding
Plat	Controls	16.5082	0.105274	0.102412	0.00890364	protein_coding
Plscr4	Controls	3.18414	0.163719	0.165045	-0.0032689	protein_coding
Pltp	Controls	69.334	0.0660031	0.0675491	-0.00597137	protein_coding
Prkd1	Controls	19.2517	0.110744	0.0979463	0.0400461	protein_coding
Prnp	Controls	38.6453	0.0597291	0.0800261	-0.0751561	protein_coding
Ptpn13	Controls	11.304	0.0735657	0.114299	-0.128976	protein_coding
Ptpre	Controls	8.06964	0.196583	0.126035	0.183512	protein_coding
Ptprm	Controls	6.1598	0.0962969	0.136302	-0.114437	protein_coding
Ptprz1	Controls	6.35321	0.115518	0.135085	-0.054607	protein_coding
Ptx3	Controls	4.88293	0.240998	0.1458	0.227669	protein_coding
Rab7b	Controls	5.98965	0.1106	0.137413	-0.0749016	protein_coding
Rapgef4	Controls	5.90885	0.149966	0.137956	0.0318822	protein_coding
Rarres2	Controls	199.251	0.0599701	0.0497366	0.0444344	protein_coding
Rgs16	Controls	4.14462	0.149217	0.152898	-0.00945274	protein_coding
Rgs2	Controls	3.5402	0.284754	0.160049	0.280551	protein_coding
Rnaset2	Controls	528.775	0.0353686	0.0374767	-0.0109943	protein_coding
Rtn4rl1	Controls	8.22862	0.18904	0.125324	0.167273	protein_coding
S100a4	Controls	9.13213	0.304277	0.121594	0.439125	protein_coding
Scarb1	Controls	402.797	0.0245386	0.0405539	-0.0858778	protein_coding
Sdr42e2	Controls	8.08593	0.194228	0.125961	0.178019	protein_coding
Selenbp1	Controls	2.68038	0.273988	0.173497	0.222265	protein_coding
Selenop	Controls	90.9247	0.0711371	0.0624422	0.0340315	protein_coding
Serpine1	Controls	17.1657	0.116647	0.101258	0.0472056	protein_coding
Serpinf1	Controls	44.036	0.0794294	0.0770524	0.00851975	protein_coding
Sgce	Controls	10.0818	0.126068	0.118155	0.0227708	protein_coding
Sirpa	Controls	5.44402	0.159786	0.141273	0.0482349	protein_coding
Slc1a3	Controls	46.6083	0.0621399	0.0757943	-0.0512107	protein_coding
Slc27a3	Controls	5.88173	0.161428	0.13814	0.0610102	protein_coding
Slpi	Controls	47.53	0.0814249	0.0753651	0.0217873	protein_coding
Snai2	Controls	6.87898	0.13193	0.132006	-0.000210507	protein_coding
Sort1	Controls	20.962	0.0600685	0.0955585	-0.123313	protein_coding
Spn	Controls	7.74617	0.124957	0.127539	-0.00725239	protein_coding
Srpx	Controls	15.8462	0.0791313	0.103634	-0.0794556	protein_coding
Stap2	Controls	10.0238	0.118759	0.118353	0.00118043	protein_coding
Syne4	Controls	12.7404	0.121694	0.110402	0.0334288	protein_coding
Tagln	Controls	12.1342	0.274801	0.111974	0.409595	protein_coding
Tfap2a	Controls	49.3692	0.133582	0.07454	0.194356	protein_coding
Tfdp2	Controls	36.0804	0.0528486	0.0816358	-0.107765	protein_coding
Thbd	Controls	323.983	0.0377445	0.0431971	-0.0268178	protein_coding
Thbs1	Controls	145.353	0.156547	0.0545	0.355342	protein_coding
Timp2	Controls	36.9286	0.0966369	0.0810875	0.0529866	protein_coding
Tnfaip8l1	Controls	12.8129	0.159973	0.110221	0.140291	protein_coding
Tnfrsf9	Controls	8.5466	0.206355	0.123953	0.213429	protein_coding
Tnfsf9	Controls	63.3214	0.0843744	0.0693496	0.0551603	protein_coding
Tns1	Controls	10.3373	0.143758	0.117301	0.074587	protein_coding
Tp63	Controls	6.47741	0.132021	0.134329	-0.0063139	protein_coding
Trib3	Controls	28.1074	0.0854376	0.0877666	-0.00789647	protein_coding
Tsc22d3	Controls	65.5274	0.0512241	0.0686643	-0.0697215	protein_coding
Tspan7	Controls	30.8491	0.0710033	0.0854294	-0.0508537	protein_coding
Tspoap1	Controls	26.0425	0.107897	0.0897302	0.0587568	protein_coding
Unc5b	Controls	8.14176	0.106289	0.12571	-0.0562847	protein_coding
Upb1	Controls	3.42559	0.253849	0.161584	0.21167	protein_coding
Vamp5	Controls	11.9132	0.110368	0.112572	-0.0065935	protein_coding
Vnn1	Controls	68.6843	0.0548556	0.0677338	-0.0511896	protein_coding
Vstm4	Controls	53.2536	0.0765381	0.0729207	0.0132872	protein_coding
