## Supplemental File 2 for "Heritable non-genetic phenotypes are enriched for stress responses as a form of bet hedging"

### Sheet: Sheet1
gene	controls	Mean_tpm	CV_tpm	fitted_y	resid	gene_biotype	cutoff	GO_Terms
Ackr3	ExpSample	78.4835	0.631349	0.2451	0.649813	protein_coding	TRUE	GO:0001525, GO:0001570, GO:0006935, GO:0008285, GO:0031623, GO:0070374, GO:1902230, GO:0005768, GO:0005905, GO:0009986, GO:0016021, GO:0043231, GO:0005044, GO:0015026, GO:0016494, GO:0019958, GO:0004930
Acp5	ExpSample	9.81615	0.934901	0.308549	0.905584	protein_coding	TRUE	GO:0032496, GO:0032691, GO:0032695, GO:0032720, GO:0032929, GO:0034097, GO:0045019, GO:0045453, GO:0050728, GO:0050830, GO:0060349, GO:0005764, GO:0003993, GO:0008198, GO:0008199
Acta2	ExpSample	72.3956	0.777275	0.247301	0.848706	protein_coding	TRUE	GO:0008217, GO:0009615, GO:0014829, GO:0072144, GO:0015629, GO:0030485, GO:0032991, GO:0019901
Agt	ExpSample	191.722	1.09504	0.222017	1.32245	protein_coding	TRUE	GO:0003081, GO:0042310, GO:0005615
Akr1b1	ExpSample	613.428	1.06356	0.195188	1.36734	protein_coding	TRUE	GO:0001523, GO:0002070, GO:0003091, GO:0035809, GO:0043066, GO:0044597, GO:0044598, GO:0071475, GO:0072205, GO:0005654, GO:0005829, GO:0001758, GO:0004032, GO:0043795, GO:0047834, GO:0016491
Angpt4	ExpSample	8.11609	1.33675	0.315116	1.34911	protein_coding	TRUE	GO:0001525, GO:0030971
Areg	ExpSample	9.57259	1.26302	0.309409	1.28293	protein_coding	TRUE	GO:0008284, GO:0032355, GO:0050731, GO:0060598, GO:0060744, GO:0060749, GO:0060750, GO:0005634, GO:0005737, GO:0016021, GO:0005154, GO:0008083
Arhgef16	ExpSample	20.8382	0.829625	0.283871	0.829435	protein_coding	TRUE	GO:0005085
Arnt2	ExpSample	6.22942	0.923112	0.324485	0.85615	protein_coding	TRUE	GO:0005634, GO:0005667, GO:0005737, GO:0003677, GO:0003700, GO:0046983
Arsg	ExpSample	11.7536	1.12768	0.302455	1.14785	protein_coding	TRUE	GO:0008484, GO:0008152
Atf3	ExpSample	23.2171	0.64255	0.280493	0.584038	protein_coding	TRUE	GO:0006094, GO:0010628, GO:0030968, GO:0034198, GO:0035914, GO:0070373, GO:1903984, GO:1990440, GO:0005654, GO:0005730, GO:1990622, GO:0000978, GO:0001227, GO:0001228, GO:0042803, GO:0046982, GO:0006357, GO:0005634, GO:0003700, GO:0043565
C1qtnf1	ExpSample	36.246	1.04381	0.266992	1.13695	protein_coding	TRUE	GO:0007204, GO:0010628, GO:0010906, GO:0043410, GO:0051897, GO:0090331, GO:2000860, GO:0005576, GO:0005615, GO:0005887, GO:0005518, GO:0042802
C1r	ExpSample	648.628	0.523493	0.193985	0.616742	protein_coding	TRUE	GO:0006958, GO:0004252, GO:0005509, GO:0006956, GO:0005576
C1s	ExpSample	243.352	0.900762	0.216231	1.09614	protein_coding	TRUE	GO:0006958, GO:0004252, GO:0005509, GO:0042802, GO:0006956, GO:0005576
C3	ExpSample	1065.52	1.27446	0.18361	1.66034	protein_coding	TRUE	GO:0006954, GO:0006957, GO:0006958, GO:0005615, GO:0004866
Ccdc152	ExpSample	62.7833	0.838113	0.251233	0.919625	protein_coding	TRUE
Ccnd1	ExpSample	31.6088	1.26654	0.271071	1.38355	protein_coding	TRUE	GO:0000082, GO:0000122, GO:0000320, GO:0001934, GO:0006974, GO:0007595, GO:0010971, GO:0016055, GO:0030857, GO:0030968, GO:0031571, GO:0033598, GO:0033601, GO:0042493, GO:0044321, GO:0045444, GO:0045737, GO:0060749, GO:0070141, GO:0071157, GO:0097421, GO:0000307, GO:0005634, GO:0005654, GO:0005737, GO:0005923, GO:0016020, GO:0017053, GO:0003714, GO:0004672, GO:0008134, GO:0016538, GO:0019901, GO:…
Cd36	ExpSample	12.5985	1.77599	0.300139	1.83392	protein_coding	TRUE	GO:0000122, GO:0001954, GO:0006910, GO:0006955, GO:0007155, GO:0007166, GO:0007204, GO:0007263, GO:0010629, GO:0010744, GO:0010886, GO:0010942, GO:0015911, GO:0019915, GO:0019934, GO:0030194, GO:0030299, GO:0031623, GO:0032731, GO:0032735, GO:0032755, GO:0032760, GO:0034121, GO:0034197, GO:0034383, GO:0035634, GO:0042308, GO:0042953, GO:0043123, GO:0043277, GO:0045429, GO:0050731, GO:0050830, GO:…
Cdc42ep2	ExpSample	22.0318	0.742356	0.282125	0.718307	protein_coding	TRUE	GO:0008360, GO:0030036, GO:0030838, GO:0031274, GO:0043547, GO:0071346, GO:0005829, GO:0005886, GO:0012505, GO:0015630, GO:0045335, GO:0001515, GO:0005096, GO:0031267
Cdsn	ExpSample	20.583	0.697917	0.284258	0.653027	protein_coding	TRUE	GO:0043589, GO:0005576
Cgnl1	ExpSample	23.5242	0.924762	0.280085	0.959061	protein_coding	TRUE	GO:0016459
Chst2	ExpSample	2.77783	0.959078	0.354843	0.83591	protein_coding	TRUE	GO:0008146
Cited1	ExpSample	108.356	1.74149	0.2365	1.98594	protein_coding	TRUE
Clec3b	ExpSample	54.3914	1.91539	0.255257	2.09769	protein_coding	TRUE	GO:0010756, GO:0030282, GO:0071560, GO:0001652, GO:0005615, GO:0005737, GO:0005509, GO:0008201, GO:0030246, GO:0036143
Cnksr1	ExpSample	5.85867	0.720313	0.326698	0.593128	protein_coding	TRUE	GO:0016301
Col16a1	ExpSample	163.846	0.564812	0.225914	0.597764	protein_coding	TRUE	GO:0005581
Col3a1	ExpSample	53.3447	2.30438	0.255807	2.45633	protein_coding	TRUE	GO:0007160, GO:0007179, GO:0007229, GO:0007507, GO:0009314, GO:0018149, GO:0021987, GO:0030199, GO:0034097, GO:0035025, GO:0042060, GO:0043588, GO:0048565, GO:0050777, GO:0060414, GO:0071230, GO:2001223, GO:0005581, GO:0005586, GO:0005615, GO:0016021, GO:0002020, GO:0005178, GO:0005201, GO:0046332, GO:0046872, GO:0048407
Col6a1	ExpSample	48.8258	2.14352	0.258327	2.30236	protein_coding	TRUE	GO:0005581
Crip1	ExpSample	157.392	0.554603	0.226922	0.579548	protein_coding	TRUE	GO:0046872
Ctnna2	ExpSample	5.00308	0.857191	0.332459	0.757828	protein_coding	TRUE	GO:0007155, GO:0030154, GO:0048854, GO:0005634, GO:0005737, GO:0005856, GO:0005912, GO:0016020, GO:0030424, GO:0045296, GO:0051015, GO:0005913
Ctsa	ExpSample	1022.06	0.541308	0.184459	0.672164	protein_coding	TRUE	GO:0004185
Cxcl1	ExpSample	123.366	0.62518	0.233126	0.670314	protein_coding	TRUE	GO:0006952, GO:0006954, GO:0006955, GO:0005615, GO:0008009, GO:0008083, GO:0060326
Dcn	ExpSample	456.634	0.904541	0.201673	1.14424	protein_coding	TRUE	GO:0010596, GO:0014068, GO:0016239, GO:0016525, GO:0019800, GO:0045944, GO:0051901, GO:0090141, GO:1900747, GO:0005576, GO:0005518, GO:0005539, GO:0030021, GO:0050840
Ddit3	ExpSample	103.614	0.709345	0.237675	0.779687	protein_coding	TRUE	GO:0000122, GO:0001955, GO:0006355, GO:0006915, GO:0006983, GO:0006986, GO:0007050, GO:0007605, GO:0009948, GO:0010506, GO:0016055, GO:0030968, GO:0032088, GO:0032689, GO:0032700, GO:0032713, GO:0032757, GO:0032792, GO:0034976, GO:0042594, GO:0043161, GO:0043525, GO:0045454, GO:0045599, GO:0045662, GO:0045892, GO:0045893, GO:0051091, GO:0051209, GO:0051898, GO:0070059, GO:0072655, GO:0090090, GO:…
Dgat2	ExpSample	49.4032	0.645739	0.257991	0.639842	protein_coding	TRUE	GO:0006640, GO:0006651, GO:0019432, GO:0019915, GO:0034383, GO:0035336, GO:0035356, GO:0042632, GO:0055089, GO:0060613, GO:0071400, GO:0005739, GO:0005811, GO:0005829, GO:0030176, GO:1990578, GO:0003846, GO:0004144, GO:0042803, GO:0016021, GO:0016747
Dnase1l3	ExpSample	10.7354	1.23602	0.305505	1.26258	protein_coding	TRUE	GO:0006308, GO:0004536
Dsp	ExpSample	3.58043	0.876537	0.345008	0.755994	protein_coding	TRUE
Dusp6	ExpSample	28.4591	1.13807	0.27424	1.22943	protein_coding	TRUE	GO:0043065, GO:0051409, GO:0060420, GO:0070373, GO:0005654, GO:0005829, GO:0004725, GO:0017017, GO:0106306, GO:0106307
Dusp8	ExpSample	5.70279	1.11021	0.327675	1.06979	protein_coding	TRUE	GO:0004725, GO:0017017
Epha2	ExpSample	6.14463	0.959043	0.324978	0.898656	protein_coding	TRUE	GO:0005634, GO:0005887, GO:0005003, GO:0005524
Ephx1	ExpSample	39.9678	0.965393	0.264118	1.04882	protein_coding	TRUE	GO:0016787
Eva1a	ExpSample	6.41924	0.720768	0.323408	0.600441	protein_coding	TRUE	GO:0005886, GO:0016021, GO:0043231
Fabp4	ExpSample	206.1	1.25275	0.220246	1.51341	protein_coding	TRUE	GO:0006469, GO:0009617, GO:0042632, GO:0045892, GO:0050729, GO:0050872, GO:0050873, GO:0071285, GO:0071356, GO:0005634, GO:0005737, GO:0005324, GO:0036041, GO:0051427, GO:0120162, GO:0050727, GO:0005215, GO:0005504
Fam237a	ExpSample	8.07971	0.703388	0.315273	0.593856	protein_coding	TRUE
Fancc	ExpSample	7.27668	0.745102	0.318949	0.641963	protein_coding	TRUE	GO:0036297, GO:0043240, GO:0006281
Fgfbp1	ExpSample	28.9556	3.10407	0.273715	3.06839	protein_coding	TRUE	GO:0045743, GO:0090050, GO:1903589, GO:0005576, GO:0009986, GO:0017134
Fgfr2	ExpSample	9.97068	0.884335	0.308016	0.844246	protein_coding	TRUE	GO:0008284, GO:0005634, GO:0005886, GO:0016021, GO:0031410, GO:0005007, GO:0005524
Flnc	ExpSample	27.3937	1.37737	0.275401	1.49344	protein_coding	TRUE	GO:0048747, GO:0005829, GO:0042383, GO:0003779, GO:0030506
Flrt3	ExpSample	6.5244	0.928226	0.322827	0.865973	protein_coding	TRUE	GO:0003345, GO:0007411, GO:0007416, GO:0008543, GO:0051965, GO:0060322, GO:0099560, GO:1990138, GO:0005615, GO:0005829, GO:0005911, GO:0005925, GO:0044295, GO:0098978, GO:0099055, GO:0005104, GO:0042803, GO:0045499, GO:0016021
Fn1	ExpSample	160.874	0.611299	0.226373	0.666844	protein_coding	TRUE	GO:0006953, GO:0007155, GO:0008360, GO:0005576, GO:0008201
Fosb	ExpSample	62.8577	1.19509	0.2512	1.35656	protein_coding	TRUE
Foxf2	ExpSample	10.2047	0.84004	0.307226	0.790132	protein_coding	TRUE	GO:0030198, GO:0032434, GO:0042249, GO:0045892, GO:0048566, GO:0048596, GO:0048806, GO:0060021, GO:1902914, GO:0005634, GO:0005667, GO:0000977, GO:0001228, GO:0003700, GO:0008134, GO:0043565
Fsip1	ExpSample	10.0718	0.703725	0.307672	0.610208	protein_coding	TRUE
Gas7	ExpSample	3.15596	1.76244	0.349864	1.69537	protein_coding	TRUE
Gask1b	ExpSample	8.8311	0.717636	0.312184	0.619495	protein_coding	TRUE	GO:0005794, GO:0016021
Gch1	ExpSample	13.7542	0.70502	0.297236	0.634259	protein_coding	TRUE	GO:0006729, GO:0010460, GO:0014916, GO:0032496, GO:0034341, GO:0034612, GO:0035998, GO:0042416, GO:0046654, GO:0050884, GO:0051000, GO:2000121, GO:0005654, GO:0005829, GO:0031410, GO:0031965, GO:0032991, GO:0003924, GO:0003934, GO:0005525, GO:0008270, GO:0042803, GO:0051019, GO:0005737
Gnao1	ExpSample	12.7778	0.733369	0.29967	0.667297	protein_coding	TRUE	GO:0007188, GO:0007212, GO:0007626, GO:0008016, GO:0005886, GO:0030425, GO:0044297, GO:0003924, GO:0005525, GO:0031683, GO:0004871
Gpnmb	ExpSample	59.8158	0.732244	0.252584	0.774233	protein_coding	TRUE	GO:0016021
Gpr182	ExpSample	5.66525	0.789113	0.327915	0.680832	protein_coding	TRUE	GO:0016021, GO:0004930
Gsdmd	ExpSample	27.7737	0.694325	0.274981	0.668978	protein_coding	TRUE	GO:0031668, GO:0032731, GO:0035915, GO:0046931, GO:0050829, GO:0050830, GO:0051260, GO:0070269, GO:0005615, GO:0005654, GO:0005886, GO:0072559, GO:0001786, GO:0005546, GO:0070273, GO:0070300, GO:1901612
Hmgcs2	ExpSample	16.4718	1.14042	0.29136	1.18925	protein_coding	TRUE	GO:0006084, GO:0006695, GO:0010142, GO:0046951, GO:0005739, GO:0004421, GO:0042802, GO:0008299
Hmox1	ExpSample	476.505	0.791205	0.200724	0.994742	protein_coding	TRUE	GO:0002246, GO:0006788, GO:0006879, GO:0006979, GO:0016239, GO:0016242, GO:0034101, GO:0034395, GO:0034605, GO:0035094, GO:0042167, GO:0043065, GO:0045766, GO:0048661, GO:0048662, GO:0071243, GO:0071276, GO:0071456, GO:0072719, GO:0090050, GO:1902042, GO:1903589, GO:0005634, GO:0005783, GO:0016021, GO:0048471, GO:0004392, GO:0005198, GO:0020037, GO:0042803, GO:0046872
Hpse	ExpSample	5.13591	1.26003	0.331496	1.22797	protein_coding	TRUE	GO:0007160, GO:0010575, GO:0030194, GO:0030200, GO:0033690, GO:0051798, GO:0051897, GO:0061042, GO:0005654, GO:0005764, GO:0016020, GO:0045121, GO:0016798, GO:0030305, GO:0045545, GO:0005975
Icam5	ExpSample	36.4287	0.815282	0.266844	0.851031	protein_coding	TRUE	GO:0098609, GO:0016021
Id2	ExpSample	9.05534	1.03684	0.311318	1.02169	protein_coding	TRUE	GO:0000122, GO:0001656, GO:0001779, GO:0001966, GO:0003149, GO:0003166, GO:0008344, GO:0010628, GO:0010629, GO:0014003, GO:0019216, GO:0021772, GO:0032922, GO:0033598, GO:0043153, GO:0043353, GO:0043433, GO:0045475, GO:0045578, GO:0045600, GO:0045648, GO:0045651, GO:0045665, GO:0045668, GO:0045777, GO:0045892, GO:0045893, GO:0048469, GO:0048541, GO:0048557, GO:0048661, GO:0048663, GO:0048667, GO:…
Ier3	ExpSample	162.583	0.805989	0.226108	0.94295	protein_coding	TRUE	GO:0043066, GO:2001020, GO:0005634
Inhbb	ExpSample	3.17943	1.01462	0.349577	0.912229	protein_coding	TRUE
Ip6k3	ExpSample	8.54996	0.747284	0.313304	0.656677	protein_coding	TRUE	GO:0006468, GO:0032958, GO:0040011, GO:0046488, GO:0005634, GO:0005737, GO:0000831, GO:0008440
Irs2	ExpSample	6.95358	0.756415	0.320557	0.653523	protein_coding	TRUE	GO:0008286, GO:0005158
Irx3	ExpSample	62.9526	0.643103	0.251158	0.652249	protein_coding	TRUE	GO:0001656, GO:0003165, GO:0003167, GO:0007498, GO:0045665, GO:0045666, GO:0045944, GO:0072086, GO:0097009, GO:1901844, GO:1903598, GO:0005634, GO:0005737, GO:0030424, GO:0000978, GO:0000981, GO:0001216, GO:0001227, GO:0003677
Itga3	ExpSample	10.4449	0.681204	0.306435	0.58209	protein_coding	TRUE	GO:0001764, GO:0007155, GO:0007229, GO:0007613, GO:0017015, GO:0030111, GO:0030324, GO:0030510, GO:0035024, GO:0035640, GO:0043588, GO:0048333, GO:0072006, GO:0097062, GO:0097205, GO:1903078, GO:0008305, GO:0009897, GO:0016323, GO:0030054, GO:0031527, GO:0034667, GO:0060076, GO:0097060, GO:0002020, GO:0046872, GO:0046982
Itga7	ExpSample	9.48043	0.7362	0.30974	0.649489	protein_coding	TRUE	GO:0007155, GO:0007229, GO:0008305
Itpr3	ExpSample	64.7865	0.619663	0.250361	0.620131	protein_coding	TRUE	GO:0016021, GO:0005216
Iyd	ExpSample	20.2148	0.881318	0.284827	0.893296	protein_coding	TRUE	GO:0006570, GO:0042403, GO:0005654, GO:0005887, GO:0030659, GO:0004447, GO:0010181, GO:0140616, GO:0016491
Klhl4	ExpSample	8.89446	0.998561	0.311937	0.974902	protein_coding	TRUE	GO:0034451
Krt80	ExpSample	4.20758	1.50561	0.338896	1.4687	protein_coding	TRUE	GO:0045095, GO:0005198
Lat2	ExpSample	17.8744	1.22129	0.288735	1.28743	protein_coding	TRUE
Layn	ExpSample	164.979	0.564751	0.225742	0.598104	protein_coding	TRUE	GO:0001726, GO:0009986, GO:0016021, GO:0030246
Lgals1	ExpSample	1093.86	0.507361	0.183077	0.621091	protein_coding	TRUE	GO:0002317, GO:0006915, GO:0031295, GO:0045445, GO:0046598, GO:0005615, GO:0005737, GO:0030246, GO:0005578
Lmo2	ExpSample	13.7529	0.793162	0.297239	0.751743	protein_coding	TRUE	GO:0045944, GO:0097067, GO:0005667, GO:0001102, GO:0001221, GO:0003713, GO:0043425, GO:0046872, GO:0061629, GO:0008270
Lmo7	ExpSample	15.9136	0.747933	0.292474	0.702571	protein_coding	TRUE	GO:0023051, GO:0030155, GO:0046872
LOC100751053	ExpSample	28.1219	2.08096	0.274602	2.1946	protein_coding	TRUE	GO:0030154, GO:0005886, GO:0016021
LOC100753288	ExpSample	26.1471	0.650468	0.276825	0.603416	protein_coding	TRUE	GO:0005977, GO:0008184, GO:0030170
LOC100753467	ExpSample	45.4685	1.54919	0.260373	1.71696	protein_coding	TRUE	GO:0005737, GO:0004364
LOC100753770	ExpSample	83.1459	0.844157	0.243538	0.947336	protein_coding	TRUE
LOC100754136	ExpSample	12.1102	2.18302	0.301456	2.20929	protein_coding	TRUE	GO:0006644, GO:0016042, GO:0050482, GO:0005576, GO:0004623, GO:0005509, GO:0102567, GO:0102568
LOC100754646	ExpSample	7.50385	0.997693	0.317865	0.960574	protein_coding	TRUE
LOC100755596	ExpSample	26.7945	0.721427	0.276076	0.703731	protein_coding	TRUE	GO:0034599, GO:0046185, GO:0005829, GO:0005886, GO:0004029
LOC100757077	ExpSample	18.6605	0.893951	0.287362	0.903287	protein_coding	TRUE	GO:0008234
LOC100757262	ExpSample	17.9552	0.7825	0.288591	0.757129	protein_coding	TRUE	GO:0047834
LOC100757534	ExpSample	72.7277	0.764268	0.247176	0.831419	protein_coding	TRUE
LOC100759078	ExpSample	4.12252	2.22814	0.339664	2.14596	protein_coding	TRUE
LOC100760794	ExpSample	4.55138	1.11637	0.335961	1.05847	protein_coding	TRUE	GO:0002250, GO:0002504, GO:0016021, GO:0042613, GO:0043231, GO:0002503, GO:0005765, GO:0009986, GO:0023026, GO:0031902, GO:0006955
LOC100760951	ExpSample	169.31	1.32886	0.225095	1.58474	protein_coding	TRUE	GO:0018149, GO:0005737
LOC100761692	ExpSample	8.47165	0.794363	0.313624	0.717634	protein_coding	TRUE	GO:0016021, GO:0030246
LOC100762270	ExpSample	3.39512	0.887844	0.347045	0.765755	protein_coding	TRUE	GO:0005886, GO:0009986, GO:0016021, GO:0030246, GO:0038023
LOC100763569	ExpSample	28.4872	1.09895	0.27421	1.18393	protein_coding	TRUE
LOC100763833	ExpSample	551.866	0.899181	0.197487	1.15004	protein_coding	TRUE	GO:0009611, GO:0010574, GO:0010628, GO:0010759, GO:0016525, GO:0019233, GO:0035684, GO:0050870, GO:0051770, GO:0051968, GO:0071222, GO:0071346, GO:0071347, GO:0071356, GO:0090026, GO:0090265, GO:2000427, GO:0005615, GO:0008009, GO:0031727, GO:0006955, GO:0060326
LOC100763954	ExpSample	6.37842	2.73044	0.323637	2.61385	protein_coding	TRUE	GO:0009308, GO:0005507, GO:0008131, GO:0048038
LOC100765897	ExpSample	37.3178	2.13272	0.266132	2.26801	protein_coding	TRUE	GO:0006953, GO:0034364
LOC100765968	ExpSample	7.05911	0.796632	0.320023	0.706992	protein_coding	TRUE	GO:0003924, GO:0005525
LOC100768011	ExpSample	3.20658	1.75832	0.349248	1.6929	protein_coding	TRUE
LOC100768165	ExpSample	3.79411	1.83923	0.342801	1.78516	protein_coding	TRUE	GO:0006406, GO:0005654, GO:0005737, GO:0003729, GO:0005634, GO:0000166, GO:0003723
LOC100769145	ExpSample	667.388	0.738622	0.193374	0.943	protein_coding	TRUE	GO:0016787
LOC100769255	ExpSample	13.7561	1.79976	0.297231	1.86475	protein_coding	TRUE	GO:0016021, GO:0005506, GO:0020037, GO:0070330
LOC100769497	ExpSample	82.0954	1.18935	0.243881	1.37042	protein_coding	TRUE
LOC100769715	ExpSample	29.727	0.695508	0.272919	0.67533	protein_coding	TRUE
LOC100771838	ExpSample	12.0612	1.19778	0.301591	1.22942	protein_coding	TRUE	GO:0005737, GO:0045095
LOC100771923	ExpSample	24.2971	0.938328	0.279084	0.978326	protein_coding	TRUE	GO:0005604, GO:0016020
LOC100773795	ExpSample	19.2772	1.27276	0.286329	1.35076	protein_coding	TRUE	GO:0005886, GO:0016021, GO:0015204
LOC100774629	ExpSample	4.13184	0.732928	0.339579	0.583992	protein_coding	TRUE	GO:0005634, GO:0016021, GO:0004675, GO:0005524
LOC103159266	ExpSample	433.166	0.676274	0.202855	0.825696	protein_coding	TRUE	GO:0000122, GO:0000185, GO:0007098, GO:0016525, GO:0033140, GO:0042770, GO:0043065, GO:0043537, GO:0046330, GO:0071260, GO:0071479, GO:0071850, GO:0071901, GO:1900745, GO:2000379, GO:0005737, GO:0016607, GO:0019900, GO:0042803, GO:0046982, GO:0047485, GO:1990841
LOC107977033	ExpSample	153.626	0.946364	0.227531	1.12255	protein_coding	TRUE
LOC113832455	ExpSample	11.1064	0.839181	0.304358	0.795352	protein_coding	TRUE
LOC113833401	ExpSample	12.2742	0.724905	0.301007	0.653033	protein_coding	TRUE	GO:0000122, GO:0000902, GO:0001701, GO:0035264, GO:0036003, GO:0040029, GO:0042311, GO:0043249, GO:0045429, GO:0048386, GO:0051247, GO:0060509, GO:0071499, GO:0097533, GO:1903671, GO:0000785, GO:0005634, GO:0000981, GO:1990837
LOC113835883	ExpSample	10.9554	1.17242	0.30482	1.19313	protein_coding	TRUE
LOC113836420	ExpSample	3.61039	0.911456	0.34469	0.799415	protein_coding	TRUE
Lpar4	ExpSample	4.17582	0.840249	0.339181	0.722739	protein_coding	TRUE	GO:0005886, GO:0016021, GO:0016604, GO:0035727, GO:0070915, GO:0004930
Ltbp1	ExpSample	6.29573	0.706907	0.324105	0.580459	protein_coding	TRUE	GO:0005509
Mamdc2	ExpSample	43.0704	0.722369	0.26194	0.738047	protein_coding	TRUE	GO:0016020
Man1c1	ExpSample	4.44444	0.86373	0.336847	0.756877	protein_coding	TRUE	GO:0005975, GO:0016021, GO:0004571, GO:0005509
Mb	ExpSample	15.7339	1.66813	0.292842	1.74755	protein_coding	TRUE	GO:0001666, GO:0007507, GO:0043353, GO:0050873, GO:0005344, GO:0019825, GO:0020037, GO:0046872
Mertk	ExpSample	5.39263	2.19423	0.32971	2.14213	protein_coding	TRUE	GO:0005634, GO:0004713, GO:0005524
Mmp19	ExpSample	53.7767	0.670024	0.255579	0.680166	protein_coding	TRUE	GO:0031012, GO:0004222, GO:0008270, GO:0005509
Mmp9	ExpSample	15.9463	0.662465	0.292408	0.586036	protein_coding	TRUE	GO:0001501, GO:0001503, GO:0001934, GO:0007566, GO:0030198, GO:0030574, GO:0034614, GO:0035987, GO:0043065, GO:0043388, GO:0045742, GO:0050900, GO:0051549, GO:0071276, GO:0071492, GO:0090200, GO:1900122, GO:1904645, GO:1904707, GO:2000697, GO:2001243, GO:2001258, GO:2001268, GO:0005615, GO:0031012, GO:0004222, GO:0008270, GO:0042802
Myl9	ExpSample	66.9803	0.830258	0.24944	0.913874	protein_coding	TRUE	GO:0001725, GO:0016460, GO:0030018, GO:0005509, GO:0032036
Nadk2	ExpSample	32.6268	0.637997	0.270121	0.600765	protein_coding	TRUE
Nav1	ExpSample	3.21317	0.805475	0.349168	0.658745	protein_coding	TRUE	GO:0022008
Ncam1	ExpSample	14.5706	1.43503	0.295344	1.50254	protein_coding	TRUE	GO:0007155, GO:0016021
Neu2	ExpSample	4.91717	1.49152	0.333098	1.46802	protein_coding	TRUE	GO:0006689, GO:0009313, GO:0016042, GO:0005737, GO:0052794, GO:0052795, GO:0052796
Nfib	ExpSample	6.79021	0.794364	0.321403	0.701166	protein_coding	TRUE	GO:0006260, GO:0005634, GO:0003677, GO:0003700, GO:0006351
Nnmt	ExpSample	55.8092	0.604743	0.254531	0.588423	protein_coding	TRUE	GO:0032259, GO:0005829, GO:0008112, GO:0006769, GO:0010967, GO:0045722, GO:0051569, GO:0090312, GO:0008168
Nr3c2	ExpSample	4.89469	1.68432	0.333267	1.66002	protein_coding	TRUE
Nrp2	ExpSample	9.53543	0.730507	0.309542	0.64231	protein_coding	TRUE	GO:0001525, GO:0007411, GO:0016021, GO:0005021, GO:0008201, GO:0017154, GO:0046872
Nupr1	ExpSample	718.521	0.563651	0.191799	0.686668	protein_coding	TRUE	GO:0002526, GO:0006473, GO:0008584, GO:0009636, GO:0010667, GO:0031401, GO:0035914, GO:0042771, GO:0043433, GO:0045786, GO:0045787, GO:0045820, GO:0048147, GO:0065003, GO:1901800, GO:1902902, GO:1903862, GO:1904036, GO:1904691, GO:1905897, GO:2000194, GO:2001244, GO:0005654, GO:0032993, GO:0045171, GO:0048471, GO:0003677, GO:0003682, GO:0003713, GO:0010698
Olfml3	ExpSample	6.11931	0.7988	0.325127	0.699092	protein_coding	TRUE	GO:0005576
Osmr	ExpSample	29.4309	0.624891	0.273222	0.574975	protein_coding	TRUE	GO:0008284, GO:0005900, GO:0016324, GO:0004924, GO:0019838, GO:0016021, GO:0004896
P2ry1	ExpSample	4.80225	0.826307	0.333971	0.715857	protein_coding	TRUE	GO:0007200, GO:0008360, GO:0030168, GO:0043270, GO:0071415, GO:0090075, GO:0005887, GO:0005929, GO:0001621, GO:0005524, GO:0016021, GO:0045028
Pc	ExpSample	27.8479	0.93863	0.2749	0.988859	protein_coding	TRUE	GO:0006090, GO:0006094, GO:0010629, GO:0019074, GO:0044791, GO:0005739, GO:0004736, GO:0005524, GO:0009374, GO:0042802, GO:0046872, GO:0003677, GO:0004075
Pcp4l1	ExpSample	11.5542	0.717826	0.303029	0.639149	protein_coding	TRUE
Pdgfrb	ExpSample	7.67929	0.819862	0.317053	0.743122	protein_coding	TRUE	GO:0007169, GO:0005634, GO:0004714, GO:0005524
Pdlim2	ExpSample	10.4488	0.675903	0.306422	0.574832	protein_coding	TRUE	GO:0046872
Pecam1	ExpSample	2.92291	1.24291	0.352848	1.16187	protein_coding	TRUE	GO:0016021
Plac1	ExpSample	12.9792	3.71922	0.299151	3.45067	protein_coding	TRUE	GO:0090214, GO:0005576, GO:0001890
Plat	ExpSample	23.0549	0.688916	0.280711	0.648537	protein_coding	TRUE
Plscr4	ExpSample	6.6608	0.711061	0.322088	0.590152	protein_coding	TRUE	GO:0016021, GO:0017128
Pltp	ExpSample	466.688	0.886368	0.201188	1.12179	protein_coding	TRUE	GO:0006629, GO:0010189, GO:0010875, GO:0030317, GO:0034375, GO:0035627, GO:0005634, GO:0034364, GO:0008035, GO:0008429, GO:0008526, GO:0019992, GO:0030169, GO:0031210, GO:0034189, GO:0070300, GO:0097001, GO:1901611, GO:1904121, GO:1990050, GO:0120019, GO:0120020, GO:0140337, GO:0140338, GO:0140339, GO:0140340, GO:0005615, GO:0008289
Prkd1	ExpSample	14.4545	0.761446	0.295606	0.713631	protein_coding	TRUE	GO:0004674, GO:0005524
Prnp	ExpSample	103.343	0.574256	0.237744	0.582947	protein_coding	TRUE	GO:0001933, GO:0006979, GO:0007611, GO:0031648, GO:0032147, GO:0032689, GO:0032700, GO:0032703, GO:0035584, GO:0035690, GO:0043066, GO:0043433, GO:0043525, GO:0046007, GO:0050860, GO:0051260, GO:0061098, GO:0070885, GO:0071280, GO:0090314, GO:0090647, GO:1900449, GO:1901379, GO:1902430, GO:1902938, GO:1902951, GO:1903078, GO:1904646, GO:1905664, GO:1990535, GO:0005783, GO:0005794, GO:0005829, GO:…
Ptpn13	ExpSample	6.42974	0.713927	0.32335	0.591415	protein_coding	TRUE
Ptpre	ExpSample	4.27884	1.25822	0.338267	1.21067	protein_coding	TRUE	GO:0016021, GO:0004725
Ptprm	ExpSample	10.1012	0.900952	0.307572	0.865922	protein_coding	TRUE	GO:0001937, GO:0006470, GO:0007156, GO:0007165, GO:0010596, GO:0010842, GO:0016525, GO:0031175, GO:0031290, GO:0042493, GO:0005912, GO:0016021, GO:0030027, GO:0048471, GO:0005001, GO:0045296
Ptprz1	ExpSample	5.52906	0.742293	0.328799	0.617985	protein_coding	TRUE	GO:0016020, GO:0004725
Ptx3	ExpSample	5.17585	0.900516	0.331212	0.814126	protein_coding	TRUE	GO:0001550, GO:0001878, GO:0008228, GO:0030198, GO:0044869, GO:0044871, GO:0045087, GO:0045429, GO:0046597, GO:0050766, GO:0005615, GO:0031012, GO:0001849, GO:0001872, GO:0042802, GO:0046790
Rab7b	ExpSample	10.2848	0.770906	0.30696	0.701345	protein_coding	TRUE	GO:0032755, GO:0034144, GO:0034164, GO:0034499, GO:0045654, GO:0051092, GO:0071346, GO:0005764, GO:0005770, GO:0005802, GO:0045335, GO:0003924, GO:0005525, GO:0007264, GO:0005622
Rapgef4	ExpSample	11.0519	0.843364	0.304524	0.800314	protein_coding	TRUE	GO:0007264, GO:0005085
Rarres2	ExpSample	343.701	0.880931	0.20812	1.09385	protein_coding	TRUE	GO:0001934, GO:0006935, GO:0006954, GO:0030154, GO:0045600, GO:0046626, GO:0050921, GO:0050994, GO:0005576, GO:0005102, GO:2001275
Rgs16	ExpSample	5.78139	0.847246	0.327178	0.756406	protein_coding	TRUE	GO:0007186, GO:0043547, GO:0005737, GO:0031224, GO:0005096
Rgs2	ExpSample	8.58433	1.33546	0.313165	1.35243	protein_coding	TRUE	GO:0006417, GO:0007049, GO:0043547, GO:0045744, GO:0005730, GO:0005737, GO:0005886, GO:0005096
Rnaset2	ExpSample	891.023	0.865567	0.187283	1.13727	protein_coding	TRUE	GO:0016021, GO:0043202, GO:0003723, GO:0033897
Rtn4rl1	ExpSample	3.70695	0.763492	0.343684	0.615786	protein_coding	TRUE
S100a4	ExpSample	43.3962	1.23789	0.261722	1.3765	protein_coding	TRUE	GO:0043123, GO:0005634, GO:0048471, GO:0005509, GO:0042802, GO:0046914, GO:0050786, GO:0005576
Scarb1	ExpSample	628.5	0.525589	0.194664	0.618247	protein_coding	TRUE	GO:0001935, GO:0006707, GO:0010867, GO:0010886, GO:0010899, GO:0015914, GO:0015920, GO:0032497, GO:0033344, GO:0034375, GO:0034383, GO:0034384, GO:0035461, GO:0042632, GO:0043534, GO:0043654, GO:0043691, GO:0044406, GO:0050892, GO:0051000, GO:0070328, GO:0070508, GO:0005764, GO:0005887, GO:0005901, GO:0009986, GO:0001530, GO:0001540, GO:0001875, GO:0008035, GO:0030169, GO:0034186, GO:0070506, GO:…
Sdr42e2	ExpSample	3.74312	0.83945	0.343315	0.713325	protein_coding	TRUE	GO:0006694, GO:0003854
Selenbp1	ExpSample	20.3	1.33003	0.284695	1.41772	protein_coding	TRUE	GO:0008430
Selenop	ExpSample	604.98	0.849383	0.195488	1.08982	protein_coding	TRUE	GO:0005576, GO:0008430
Serpine1	ExpSample	55.5238	0.808492	0.254675	0.871937	protein_coding	TRUE	GO:0001525, GO:0010469, GO:0010757, GO:0014912, GO:0032757, GO:0033629, GO:0035491, GO:0045766, GO:0048260, GO:0050829, GO:0051918, GO:0061044, GO:0071222, GO:0090026, GO:0090399, GO:0097187, GO:1901331, GO:1902042, GO:2000098, GO:2000352, GO:0005615, GO:0070062, GO:0002020, GO:0004867, GO:0005102, GO:0062023
Serpinf1	ExpSample	270.918	0.671406	0.213677	0.788632	protein_coding	TRUE	GO:0005615
Sgce	ExpSample	13.5278	1.14336	0.297783	1.17699	protein_coding	TRUE	GO:0005856, GO:0016012, GO:0016021
Sirpa	ExpSample	3.92973	0.885075	0.34147	0.773759	protein_coding	TRUE	GO:0016021
Slc1a3	ExpSample	69.8848	0.625866	0.24827	0.63418	protein_coding	TRUE	GO:0016021, GO:0015293
Slc27a3	ExpSample	7.94991	0.734937	0.315839	0.634971	protein_coding	TRUE	GO:0005783, GO:0016021, GO:0000166, GO:0004467, GO:0031957, GO:0005739, GO:0015908
Slpi	ExpSample	43.2139	1.27861	0.261844	1.42185	protein_coding	TRUE	GO:0005576, GO:0030414
Snai2	ExpSample	5.43301	1.00641	0.329438	0.945455	protein_coding	TRUE	GO:0001649, GO:0003198, GO:0003273, GO:0006933, GO:0007219, GO:0007605, GO:0010839, GO:0010957, GO:0014032, GO:0030335, GO:0032331, GO:0032642, GO:0033629, GO:0035066, GO:0035921, GO:0043473, GO:0043518, GO:0045600, GO:0045667, GO:0050872, GO:0060021, GO:0060429, GO:0060536, GO:0060693, GO:0070563, GO:0071364, GO:0071479, GO:0090090, GO:1902230, GO:2000647, GO:2000810, GO:2000811, GO:2001240, GO:…
Sort1	ExpSample	43.5866	0.784873	0.261595	0.823507	protein_coding	TRUE
Spn	ExpSample	3.16416	2.22648	0.349763	2.11864	protein_coding	TRUE	GO:0001562, GO:0001808, GO:0001934, GO:0007166, GO:0031295, GO:0032760, GO:0042102, GO:0042130, GO:0042742, GO:0045060, GO:0050688, GO:0050901, GO:0097190, GO:2000406, GO:0001931, GO:0005604, GO:0005887, GO:0009897, GO:0004888, GO:0031072
Srpx	ExpSample	17.234	0.808311	0.289904	0.787951	protein_coding	TRUE
Stap2	ExpSample	27.2428	0.653916	0.27557	0.611109	protein_coding	TRUE	GO:0005886, GO:0035591
Syne4	ExpSample	7.33869	0.892318	0.31865	0.830878	protein_coding	TRUE	GO:0045198, GO:0031309, GO:0034993
Tagln	ExpSample	100.64	0.736206	0.238442	0.815134	protein_coding	TRUE	GO:0030855, GO:0051015
Tfap2a	ExpSample	13.9234	0.736836	0.296834	0.678121	protein_coding	TRUE	GO:0001822, GO:0007605, GO:0008285, GO:0010842, GO:0010944, GO:0030501, GO:0042472, GO:0043066, GO:0043525, GO:0045595, GO:0060021, GO:0070172, GO:0071281, GO:2000378, GO:0005634, GO:0005654, GO:0000978, GO:0001227, GO:0001228, GO:0003700, GO:0042802
Tfdp2	ExpSample	28.0523	0.638271	0.274677	0.590889	protein_coding	TRUE	GO:0045892, GO:0051726, GO:0005654, GO:0072686, GO:0090575, GO:0000977, GO:0001228, GO:0008134, GO:0019904, GO:0000278, GO:0006351, GO:0005634, GO:0005667, GO:0003677, GO:0003700, GO:0003712
Thbd	ExpSample	120.592	0.724712	0.233714	0.811346	protein_coding	TRUE
Thbs1	ExpSample	183.232	0.758627	0.223134	0.886418	protein_coding	TRUE	GO:0006954, GO:0007155, GO:0016525, GO:0005615, GO:0005509, GO:0008201, GO:0050840
Timp2	ExpSample	93.7988	0.625543	0.240309	0.653025	protein_coding	TRUE	GO:0005576, GO:0004857, GO:0008191
Tnfaip8l1	ExpSample	13.4874	0.662369	0.297881	0.57416	protein_coding	TRUE	GO:0032007, GO:0042981, GO:0005737, GO:0042802
Tnfrsf9	ExpSample	25.0081	0.855278	0.278194	0.875769	protein_coding	TRUE	GO:0006915, GO:0008285, GO:0009897, GO:0016021, GO:0038023
Tnfsf9	ExpSample	49.2167	0.628797	0.258099	0.615181	protein_coding	TRUE	GO:0006955, GO:0042127, GO:0005615, GO:0005886, GO:0016021, GO:0005125, GO:0005164
Tns1	ExpSample	25.0889	0.73793	0.278095	0.721528	protein_coding	TRUE	GO:0005925
Tp63	ExpSample	4.03142	0.964999	0.340505	0.872631	protein_coding	TRUE	GO:0006915, GO:0032502, GO:0051262, GO:0005634, GO:0000976, GO:0003700, GO:0046872
Trib3	ExpSample	116.577	0.666239	0.234592	0.726324	protein_coding	TRUE	GO:0006469, GO:0010827, GO:0032092, GO:0032869, GO:0045599, GO:0045717, GO:0051443, GO:0005654, GO:0003714, GO:0004672, GO:0005524, GO:0019901, GO:0031625, GO:0055106, GO:0000122, GO:0043405, GO:0070059
Tsc22d3	ExpSample	188.691	0.550073	0.22241	0.583857	protein_coding	TRUE	GO:0006357
Tspan7	ExpSample	40.8581	0.939406	0.263474	1.01816	protein_coding	TRUE	GO:0016021
Tspoap1	ExpSample	9.53844	0.681611	0.309531	0.576166	protein_coding	TRUE
Unc5b	ExpSample	32.0469	0.669201	0.270658	0.643797	protein_coding	TRUE	GO:0007275, GO:0005886, GO:0016021, GO:0005042
Upb1	ExpSample	13.0943	0.861766	0.298859	0.836318	protein_coding	TRUE	GO:0006248, GO:0006249, GO:0033396, GO:0046050, GO:0046079, GO:0046135, GO:0051289, GO:0005829, GO:0003837, GO:0042803, GO:0006807, GO:0016810
Vamp5	ExpSample	22.4214	0.768945	0.281578	0.755146	protein_coding	TRUE	GO:0016192, GO:0016021
Vnn1	ExpSample	47.056	0.701407	0.259385	0.71515	protein_coding	TRUE	GO:0002526, GO:0002544, GO:0015939, GO:0033089, GO:0045087, GO:0098609, GO:1902176, GO:0016021, GO:0017159, GO:0006807, GO:0016811
Vstm4	ExpSample	54.2617	0.95405	0.255325	1.05725	protein_coding	TRUE
